# Whole genome resequencing data enables a targeted SNP panel for conservation and aquaculture of *Oreochromis* cichlid fishes

**DOI:** 10.1101/2021.03.24.436760

**Authors:** A Ciezarek, AGP Ford, GJ Etherington, N Kasozi, M Malinsky, T Mehta, L Penso-Dolfin, BP Ngatunga, A Shechonge, R Tamatamah, W Haerty, F Di Palma, MJ Genner, GF Turner

**Author notes:** Authors contributed equally (A Ciezarek, AGP Ford).

## Abstract

Cichlid fish of the genus *Oreochromis* form the basis of the global tilapia aquaculture and fisheries industry. Non-native farmed tilapia populations are known to be widely distributed across Africa and to hybridize with native *Oreochromis* species. However, many species are difficult to distinguish morphologically, hampering attempts to maintain good quality farmed strains or to identify pure populations of native species. Here, we describe the development of a single nucleotide polymorphism (SNP) genotyping panel from whole-genome resequencing data that enables targeted species identification in Tanzania. We demonstrate that an optimized panel of 96 genome-wide SNPs based on F_ST_ outliers performs comparably to whole genome resequencing in distinguishing species and identifying hybrids. We also show this panel outperforms microsatellite-based and phenotype-based classification methods. Case studies indicate several locations where introduced aquaculture species have become established in the wild, threatening native *Oreochromis* species. The novel SNP markers identified here represent an important resource for assessing broodstock purity and helping to conserve unique endemic biodiversity, and in addition potentially for assessing broodstock purity in hatcheries.
