## Supplementary material for "Whole genome resequencing data enables a targeted SNP panel for conservation and aquaculture of *Oreochromis* cichlid fishes": Table S5

### Sheet: Sheet1
Field code	Site	Phenotypic ID	Genetic ID	ID discrepancy	Photograph
199	Rufiji site 22	O. urolepis	O. urolepis	0
204	Rufiji site 23	O. urolepis	O. urolepis	0
205	Rufiji site 23	O. urolepis	O. urolepis	0
206	Rufiji site 23	O. urolepis	O. urolepis	0
217	Rufiji site 22	O. urolepis	O. urolepis	0
425	Lake Victoria	O. leucostictus	O. leucostictus	0	*samples from Mrosso - no field photo. Include photograph of preserved specimens?
426	Lake Victoria	O. leucostictus	O. leucostictus	0	*samples from Mrosso - no field photo. Include photograph of preserved specimens?
427	Lake Victoria	O. leucostictus	O. leucostictus	0	*samples from Mrosso - no field photo. Include photograph of preserved specimens?
428	Lake Victoria	O. leucostictus	O. leucostictus	0	*samples from Mrosso - no field photo. Include photograph of preserved specimens?
429	Lake Victoria	O. leucostictus	O. leucostictus	0	*samples from Mrosso - no field photo. Include photograph of preserved specimens?
430	Lake Victoria	O. leucostictus	O. leucostictus	0	*samples from Mrosso - no field photo. Include photograph of preserved specimens?
431	Lake Victoria	O. leucostictus	O. leucostictus	0	*samples from Mrosso - no field photo. Include photograph of preserved specimens?
435	Makobe Island	O. niloticus	O. niloticus	0
436	Makobe Island	O. niloticus	O. niloticus	0
437	Makobe Island	O. niloticus	O. niloticus	0
438	Makobe Island	O. niloticus	O. niloticus	0
439	Makobe Island	O. niloticus	O. niloticus	0
440	Makobe Island	O. niloticus	O. niloticus	0
2014_1D10	Wami River	O. urolepis	O. urolepis	0
2014_1D8	Wami River	O. urolepis	O. urolepis	0
2014_1E2	Wami River	O. urolepis	O. urolepis	0
T1C10	Mindu	O. urolepis	O. urolepis	0
T1D1	Mindu	O. urolepis	O. urolepis	0
T1D6	Mindu	O. leucostictus	O. urolepis	1
T1D7	Mindu	O. leucostictus	Hybrid leucostictus/ urolepis	1
T1D8	Mindu	O. leucostictus	O. leucostictus	0
T1D9	Mindu	Hybrid	O. urolepis	1
T1E1	Mindu	O. leucostictus	O. leucostictus	0
T1E7	Mindu	Hybrid	O. urolepis	1
T1E8	Mindu	Hybrid	Hybrid niloticus/urolepis	0
T1E9	Mindu	O. niloticus	Hybrid niloticus/urolepis	1
T1F2	Mindu	O. urolepis	O. urolepis	0
T1F6	Mindu	Hybrid	Hybrid leucostictus/ urolepis	0
T1F9	Mindu	Hybrid	Hybrid leucostictus/ urolepis	0
T1G2	Mindu	Hybrid	Hybrid leucostictus/ urolepis	0
T1G4	Mindu	Hybrid	O. urolepis	1
T1G5	Mindu	O. urolepis	O. urolepis	0
T1G6	Mindu	Hybrid	Hybrid leucostictus/ urolepis	0
T1H10	Mindu	O. urolepis	Hybrid leucostictus/ urolepis	1
T1H3	Mindu	O. leucostictus	O. leucostictus	0
T1H4	Mindu	O. leucostictus	O. leucostictus	0
T1H9	Mindu	O. urolepis	O. urolepis	0
T1I1	Mindu	O. leucostictus	O. leucostictus	1
T1I2	Mindu	Hybrid	Hybrid niloticus/ urolepis	0
T1I3	Mindu	O. urolepis	Hybrid leucostictus/ urolepis	1
T1I6	Mindu	O. urolepis	O. urolepis	0
T1J1	Mindu	O. leucostictus	O. leucostictus	0
T1J6	Mindu	Hybrid	Hybrid niloticus/ urolepis	0
T1J7	Mindu	O. niloticus	Hybrid niloticus/ urolepis	1
T2A6	Mindu	O. urolepis	O. urolepis	0
T2A8	Mindu	O. urolepis	O. urolepis	0
T2A9	Mindu	O. urolepis	O. urolepis	0
T2B4	Mindu	O. urolepis	O. urolepis	0
T2D9	Mindu	Hybrid	Hybrid leucostictus/ urolepis/ niloticus	0
T2E4	Mindu	Hybrid	O. urolepis	1
T2E7	Mindu	Hybrid	Hybrid niloticus/ urolepis	0
T2J1	Lake Mansi	O. urolepis	O. urolepis	0
T2J6	Lugongwe	O. urolepis	O. urolepis	0
T3A4	Lugongwe	O. urolepis	O. urolepis	0
T3A6	Lugongwe	O. urolepis	O. urolepis	0
T3A7	Lugongwe	O. urolepis	O. urolepis	0
T3B1	Lugongwe	O. urolepis	O. urolepis	0
T3B5	Lugongwe	O. urolepis	O. urolepis	0
T3C2	Lugongwe	O. urolepis	O. urolepis	0
T3D9	Lake Mansi	O. urolepis	O. urolepis	0
T3E1	Lake Mansi	O. urolepis	O. urolepis	0
T3F1	Lake Mansi	O. urolepis	O. urolepis	0
T3F4	Lake Mansi	O. urolepis	O. urolepis	0
T3F7	Lake Mansi	O. urolepis	O. urolepis	0
T3G1	Lake Mansi	O. urolepis	O. urolepis	0
T3G8	Lake Mansi	O. urolepis	O. urolepis	0
T6A10	Kisampa pool	O. urolepis	O. urolepis	0
T6A2	Kisampa pool	O. urolepis	O. urolepis	0
T6A3	Kisampa pool	O. urolepis	O. urolepis	0
T6A4	Kisampa pool	O. urolepis	O. urolepis	0
T6A5	Kisampa pool	O. urolepis	O. urolepis	0
T6A6	Kisampa pool	O. urolepis	O. urolepis	0
T6A7	Kisampa pool	O. urolepis	O. urolepis	0
T6A8	Kisampa pool	O. urolepis	O. urolepis	0
T6A9	Kisampa pool	O. urolepis	O. urolepis	0
T6B1	Kisampa pool	O. urolepis	O. urolepis	0
T6B10	Kisampa pool	O. urolepis	O. urolepis	0
T6B2	Kisampa pool	O. urolepis	O. urolepis	0
T6B3	Kisampa pool	O. urolepis	O. urolepis	0
T6B4	Kisampa pool	O. urolepis	O. urolepis	0
T6B5	Kisampa pool	O. urolepis	O. urolepis	0
T6B6	Kisampa pool	O. urolepis	O. urolepis	0
T6B7	Kisampa pool	O. urolepis	O. urolepis	0
T6B8	Kisampa pool	O. urolepis	O. urolepis	0
T6B9	Kisampa pool	O. urolepis	O. urolepis	0
T6E7	Kilosa site 2	O. niloticus	O. niloticus	0
T6F5	Kilosa site 2	O. niloticus	O. niloticus	0
T6F6	Kilosa site 2	O. niloticus	O. niloticus	0
T6G1	Kilosa site 3	O. leucostictus	O. leucostictus	0
T6G10	Kilosa site 3	O. urolepis	O. urolepis	0
T6G2	Kilosa site 3	O. leucostictus	O. leucostictus	0
T6G3	Kilosa site 3	O. leucostictus	O. leucostictus	0
T6G4	Kilosa site 3	O. urolepis	O. urolepis	0
T6G9	Kilosa site 3	O. urolepis	O. urolepis (WGS) or Hybrid niloticus/ urolepis (SNP)	1
T6H1	Kilosa site 3	O. urolepis	O. urolepis	0
T6H10	Kilosa site 3	O. leucostictus	O. leucostictus	0
T6H2	Kilosa site 3	O. urolepis	O. urolepis	0
T6H3	Kilosa site 3	O. leucostictus	O. leucostictus	0
T6H4	Kilosa site 3	O. leucostictus	O. leucostictus	0
T6H5	Kilosa site 3	O. leucostictus	O. leucostictus	0
T6H6	Kilosa site 3	O. leucostictus	O. leucostictus	0
T6H7	Kilosa site 3	O. leucostictus	Hybrid leucostictus/ urolepis	1
T6H8	Kilosa site 3	Hybrid	O. leucostictus	1
T6H9	Kilosa site 3	Hybrid	O. urolepis	1
T6I1	Kilosa site 3	Hybrid	O. urolepis	1
T6I2	Kilosa site 3	O. leucostictus	O. leucostictus	0
T6I3	Kilosa site 3	Hybrid	Hybrid leucostictus/ urolepis	0
T6I4	Kilosa site 3	O. leucostictus	O. leucostictus	0
T6I5	Kilosa site 3	Hybrid	O. leucostictus	1
T6I6	Kilosa site 3	O. leucostictus	O. leucostictus	0
T6I7	Kilosa site 3	O. leucostictus	O. leucostictus	0
T6I8	Kilosa site 3	O. leucostictus	O. leucostictus	0
T6I9	Kilosa site 3	O. leucostictus	O. leucostictus	0
T6J3	Kilosa site 3	O. leucostictus	O. leucostictus	0
T6J4	Kilosa site 3	O. niloticus	O. niloticus	0
T6J5	Kilosa site 3	O. leucostictus	O. leucostictus	0
T6J6	Kilosa site 3	O. niloticus	O. niloticus	0
T6J7	Kilosa site 3	O. leucostictus	O. leucostictus	0
T7A2	Kilosa site 3	O. niloticus	O. niloticus	0
T7A3	Kilosa site 3	O. niloticus	O. niloticus	0
T7A4	Kilosa site 3	O. niloticus	O. niloticus	0
T7A5	Kilosa site 3	O. niloticus	O. niloticus	0
T7A6	Kilosa site 3	O. niloticus	O. niloticus	0
T7A8	Kilosa site 3	Hybrid	O. niloticus	1
T7A9	Kilosa site 3	O. leucostictus	O. leucostictus	0
T7B1	Kilosa site 3	Hybrid	O. niloticus	1
T7B10	Kilosa site 3	O. leucostictus	O. leucostictus	0
T7B2	Kilosa site 3	Hybrid	Hybrid leucostictus/ urolepis	0
T7B3	Kilosa site 3	Hybrid	O. niloticus	1
T7B4	Kilosa site 3	O. leucostictus	O. leucostictus	0
T7B5	Kilosa site 3	O. leucostictus	O. leucostictus	0
T7B6	Kilosa site 3	O. leucostictus	O. leucostictus	0
T7B7	Kilosa site 3	O. leucostictus	O. leucostictus	0
T7B8	Kilosa site 3	O. leucostictus	O. leucostictus	0
T7B9	Kilosa site 3	O. leucostictus	O. leucostictus	0
T7C1	Kilosa site 3	O. leucostictus	O. leucostictus	0
T7E3	Kilosa site 4	Hybrid	O. niloticus	1
T7E5	Kilosa site 4	Hybrid	Hybrid leucostictus/ urolepis	0
T7E6	Kilosa site 4	Hybrid	O. leucostictus	1
T7E7	Kilosa site 4	Hybrid	O. leucostictus (WGS) or Hybrid leucostictus/ urolepis (SNP)	1
T7E8	Kilosa site 4	Hybrid	O. leucostictus	1	*No photo in Kilosa dropbox folder*
T7E9	Kilosa site 4	Hybrid	O. niloticus	1	*No photo in Kilosa dropbox folder*
T7F1	Kilosa site 4	Hybrid	O. niloticus	1
T7F3	Kilosa site 4	Hybrid	O. leucostictus	1
T7F5	Kilosa site 4	Hybrid	O. niloticus	1
T7F6	Kilosa site 4	Hybrid	O. niloticus	1
T7F7	Kilosa site 4	Hybrid	O. leucostictus	1
T7G2	Kidatu River	O. urolepis	O. urolepis	0
T7G4	Kidatu River	O. urolepis	O. urolepis	0
T7G6	Kidatu River	O. urolepis	O. urolepis	0
T7G8	Kidatu River	O. urolepis	O. urolepis	0
T7G9	Kidatu River	O. urolepis	O. urolepis	0
T7H1	Kidatu Dam	O. niloticus	O. niloticus	0
T7H10	Kidatu Dam	Hybrid	O. niloticus	1
T7H2	Kidatu Dam	O. niloticus	O. niloticus	0
T7H3	Kidatu Dam	Hybrid	O. niloticus	1
T7H4	Kidatu Dam	Hybrid	O. niloticus	1
T7H5	Kidatu Dam	Hybrid	O. niloticus	1
T7H6	Kidatu Dam	Hybrid	Hybrid niloticus/ urolepis	0
T7H9	Kidatu Dam	Hybrid	O. niloticus	1
T7I1	Kidatu Dam	O. niloticus	O. niloticus	0
T7I2	Kidatu Dam	O. niloticus	O. niloticus	0
T7I3	Kidatu Dam	Hybrid	O. niloticus	1
T7I4	Kidatu Dam	O. niloticus	O. niloticus	0
T7I5	Kidatu Dam	O. niloticus	O. niloticus	0
T7I6	Kidatu Dam	O. niloticus	O. niloticus	0
T7I8	Kidatu Dam	O. niloticus	Hybrid niloticus/ urolepis	1
T7I9	Kidatu Dam	O. niloticus	O. niloticus	0
U10A10	Lake Albert	O. niloticus	O. niloticus	0
U1A1	Lake Albert	O. niloticus	O. niloticus	0
U1L1	Lake Albert	O. leucostictus	O. leucostictus	0
U2L2	Lake Albert	O. leucostictus	O. leucostictus	0
U3A3	Lake Albert	O. niloticus	O. niloticus	0
U3L3	Lake Albert	O. leucostictus	O. leucostictus	0
U4A4	Lake Albert	O. niloticus	O. niloticus	0
U4L4	Lake Albert	O. leucostictus	O. leucostictus	0
U5L5	Lake Albert	O. leucostictus	O. leucostictus	0
U6L6	Lake Albert	O. leucostictus	O. leucostictus	0
U7A7	Lake Albert	O. niloticus	O. niloticus	0
U7L7	Lake Albert	O. leucostictus	O. leucostictus	0
U9A9	Lake Albert	O. niloticus	O. niloticus	0
			TOTAL ID discrepancies:	37
